# High-dimensional phenotyping to define the genetic basis of cellular morphology

**DOI:** 10.1101/2023.01.09.522731

**Authors:** Matthew Tegtmeyer, Jatin Arora, Samira Asgari, Beth A. Cimini, Emily Peirent, Dhara Liyanage, Gregory Way, Erin Weisbart, Aparna Nathan, Tiffany Amariuta, Kevin Eggan, Marzieh Haghighi, Steven A. McCarroll, Anne E. Carpenter, Shantanu Singh, Ralda Nehme, Soumya Raychaudhuri

## Abstract

The morphology of cells is dynamic and mediated by genetic and environmental factors. Characterizing how genetic variation impacts cell morphology can provide an important link between disease association and cellular function. Here, we combined genomic and high-content imaging approaches on iPSCs from 297 unique donors to investigate the relationship between genetic variants and cellular morphology to map what we term cell morphological quantitative trait loci (cmQTLs). We identified novel associations between rare protein altering variants in *WASF2, TSPAN15*, and *PRLR* with several morphological traits related to cell shape, nucleic granularity, and mitochondrial distribution. Knockdown of these genes by CRISPRi confirmed their role in cell morphology. Analysis of common variants yielded one significant association and nominated over 300 variants with suggestive evidence (P<10^-6^) of association with one or more morphology traits. Our results showed that, similar to other molecular phenotypes, morphological profiling can yield insight about the function of genes and variants.
