## Supplementary material for "High-dimensional phenotyping to define the genetic basis of cellular morphology": TableS1

### Sheet: Sheet1
DONOR	ALIAS	PLATE	Affected.Status	Product	Source	Sex	Race	Ethnicity	Description	Age
CW10152	1	cmqtlpl261-2019-mt	Yes	iPSC	PBMC	Male	Caucasian	Hispanic or Latino	LIVER DISEASE	33
CW20002	2	cmqtlpl1.5-31-2019-mt	Yes	iPSC	PBMC	Female	Caucasian	Not Hispanic or Latino	ASD	6
CW60085	3	cmqtlpl1.5-31-2019-mt	No	iPSC	Fibroblast	Male	Other	Not Hispanic or Latino	CONTROL	46
CW20058	4	cmqtlpl1.5-31-2019-mt	No	iPSC	PBMC	Male	Caucasian	Not Hispanic or Latino	CONTROL	25
CW20063	5	cmqtlpl1.5-31-2019-mt	No	iPSC	PBMC	Female	Caucasian	Not Hispanic or Latino	CONTROL	22
CW20069	6	cmqtlpl1.5-31-2019-mt	No	iPSC	PBMC	Male	Caucasian	Not Hispanic or Latino	CONTROL	5
CW20104	7	cmqtlpl1.5-31-2019-mt	No	iPSC	PBMC	Female	Caucasian	Not Hispanic or Latino	CONTROL	10
CW20245	8	cmqtlpl1.5-31-2019-mt	Yes	iPSC	PBMC	Male	Caucasian	Not Hispanic or Latino	ASD	24
CW20249	9	cmqtlpl1.5-31-2019-mt	Yes	iPSC	PBMC	Male	Caucasian	Not Hispanic or Latino	ASD	25
CW20311	10	cmqtlpl1.5-31-2019-mt	Yes	iPSC	PBMC	Female	Caucasian	Not Hispanic or Latino	ASD	13
CW20320	11	cmqtlpl1.5-31-2019-mt	No	iPSC	PBMC	Female	Caucasian	Not Hispanic or Latino	CONTROL	7
CW20324	12	cmqtlpl1.5-31-2019-mt	No	iPSC	PBMC	Male	Caucasian	Not Hispanic or Latino	CONTROL	4
CW30053	13	cmqtlpl1.5-31-2019-mt	Yes	iPSC	PBMC	Male	Caucasian	Not Hispanic or Latino	HEART DISEASE	78
CW30095	14	cmqtlpl1.5-31-2019-mt	Yes	iPSC	PBMC	Male	Caucasian	Not Hispanic or Latino	HEART DISEASE	44
CW30171	15	cmqtlpl1.5-31-2019-mt	No	iPSC	PBMC	Female	Caucasian	Not Hispanic or Latino	CONTROL	37
CW30438	16	cmqtlpl1.5-31-2019-mt	Yes	iPSC	PBMC	Female	Caucasian	Not Hispanic or Latino	HEART DISEASE	69
CW30453	17	cmqtlpl1.5-31-2019-mt	Yes	iPSC	PBMC	Male	Caucasian	Not Hispanic or Latino	HEART DISEASE	65
CW30463	18	cmqtlpl1.5-31-2019-mt	Yes	iPSC	PBMC	Male	Caucasian	Not Hispanic or Latino	HEART DISEASE	40
CW60039	19	cmqtlpl1.5-31-2019-mt	Yes	iPSC	PBMC	Male	Caucasian	Not Hispanic or Latino	ASD	5
CW60051	20	cmqtlpl1.5-31-2019-mt	Yes	iPSC	Fibroblast	Male	Other	Not Hispanic or Latino	ID	16
CW60053	21	cmqtlpl1.5-31-2019-mt	No	iPSC	Fibroblast	Male	Other	Not Hispanic or Latino	CONTROL	25
CW60054	22	cmqtlpl1.5-31-2019-mt	No	iPSC	Fibroblast	Male	Other	Not Hispanic or Latino	CONTROL	54
CW60057	23	cmqtlpl1.5-31-2019-mt	No	iPSC	Fibroblast	Male	Other	Not Hispanic or Latino	CONTROL	41
CW60084	24	cmqtlpl1.5-31-2019-mt	Yes	iPSC	Fibroblast	Male	Other	Not Hispanic or Latino	ID	14
CW60086	25	cmqtlpl1.5-31-2019-mt	Yes	iPSC	Fibroblast	Male	Other	Not Hispanic or Latino	EPILEPSY	2
CW60087	26	cmqtlpl1.5-31-2019-mt	Yes	iPSC	Fibroblast	Male	Other	Not Hispanic or Latino	EPILEPSY	2
CW60094	27	cmqtlpl1.5-31-2019-mt	Yes	iPSC	PBMC	Male	Other	Not Hispanic or Latino	ID	11
CW60095	28	cmqtlpl1.5-31-2019-mt	No	iPSC	PBMC	Male	Other	Not Hispanic or Latino	CONTROL	?
CW60134	29	cmqtlpl1.5-31-2019-mt	No	iPSC	PBMC	Female	Caucasian	Not Hispanic or Latino	CONTROL	44
CW60135	30	cmqtlpl1.5-31-2019-mt	Yes	iPSC	PBMC	Male	Caucasian	Not Hispanic or Latino	ASD	11
CW60144	31	cmqtlpl1.5-31-2019-mt	Yes	iPSC	Fibroblast	Female	Other	Not Hispanic or Latino	ID	15
CW60163	32	cmqtlpl1.5-31-2019-mt	No	iPSC	Fibroblast	Female	Other	Not Hispanic or Latino	CONTROL	28
CW60164	33	cmqtlpl1.5-31-2019-mt	Yes	iPSC	Fibroblast	Female	Other	Not Hispanic or Latino	ID	4
CW60166	34	cmqtlpl1.5-31-2019-mt	No	iPSC	Fibroblast	Male	Other	Not Hispanic or Latino	CONTROL	26
CW60167	35	cmqtlpl1.5-31-2019-mt	Yes	iPSC	Fibroblast	Male	Other	Not Hispanic or Latino	ID	2
CW60181	36	cmqtlpl1.5-31-2019-mt	Yes	iPSC	Fibroblast	Female	Other	Not Hispanic or Latino	EPILEPSY	4
CW60182	37	cmqtlpl1.5-31-2019-mt	Yes	iPSC	Fibroblast	Female	Other	Not Hispanic or Latino	EPILEPSY	7
CW60184	38	cmqtlpl1.5-31-2019-mt	No	iPSC	Fibroblast	Female	Other	Not Hispanic or Latino	CONTROL	26
CW60186	39	cmqtlpl1.5-31-2019-mt	Yes	iPSC	Fibroblast	Female	Other	Not Hispanic or Latino	ID	2
CW60188	40	cmqtlpl1.5-31-2019-mt	Yes	iPSC	Fibroblast	Male	Other	Not Hispanic or Latino	CEREBRAL PALSY	?
CW60193	41	cmqtlpl1.5-31-2019-mt	Yes	iPSC	Fibroblast	Male	Other	Not Hispanic or Latino	EPILEPSY	5
CW60195	42	cmqtlpl1.5-31-2019-mt	No	iPSC	Fibroblast	Female	Other	Not Hispanic or Latino	CONTROL	28
CW60207	43	cmqtlpl1.5-31-2019-mt	No	iPSC	Fibroblast	Male	Other	Not Hispanic or Latino	CONTROL	27
CW60218	44	cmqtlpl1.5-31-2019-mt	Yes	iPSC	PBMC	Male	Caucasian	Not Hispanic or Latino	ASD	7
CW60228	45	cmqtlpl1.5-31-2019-mt	Yes	iPSC	PBMC	Female	Caucasian	Not Hispanic or Latino	ASD	10
CW60234	46	cmqtlpl1.5-31-2019-mt	Yes	iPSC	PBMC	Male	Caucasian	Hispanic or Latino	EPILEPSY	?
CW60236	47	cmqtlpl1.5-31-2019-mt	Yes	iPSC	PBMC	Female	Caucasian	Hispanic or Latino	EPILEPSY	11
CW60297	48	cmqtlpl1.5-31-2019-mt	Yes	iPSC	Fibroblast	Female	Caucasian	Not Hispanic or Latino	EPILEPSY	5
CW60298	49	cmqtlpl261-2019-mt	Yes	iPSC	Fibroblast	Female	Caucasian	Not Hispanic or Latino	EPILEPSY	2
CW60308	50	BR00106709	No	iPSC	Fibroblast	Female	Caucasian	Not Hispanic or Latino	CONTROL	30
CW60309	51	cmqtlpl261-2019-mt	Yes	iPSC	Fibroblast	Female	Caucasian	Not Hispanic or Latino	ID	10
CW60333	52	cmqtlpl261-2019-mt	Yes	iPSC	Fibroblast	Male	Other	Not Hispanic or Latino	CEREBRAL PALSY	4
CW60334	53	cmqtlpl261-2019-mt	No	iPSC	Fibroblast	Female	Other	Not Hispanic or Latino	CONTROL	38
CW60335	54	cmqtlpl261-2019-mt	Yes	iPSC	Fibroblast	Female	Other	Not Hispanic or Latino	ID	1
CW60353	55	cmqtlpl261-2019-mt	No	iPSC	Fibroblast	Female	Other	Not Hispanic or Latino	CONTROL	23
CW60354	56	cmqtlpl261-2019-mt	Yes	iPSC	Fibroblast	Female	Other	Not Hispanic or Latino	ID	1
CW60362	57	cmqtlpl261-2019-mt	No	iPSC	Fibroblast	Female	Caucasian	Not Hispanic or Latino	CONTROL	29
CW60365	58	cmqtlpl261-2019-mt	No	iPSC	Fibroblast	Male	Caucasian	Not Hispanic or Latino	CONTROL	32
CW60389	59	cmqtlpl261-2019-mt	No	iPSC	Fibroblast	Female	Caucasian	Not Hispanic or Latino	CONTROL	38
CW60391	60	cmqtlpl261-2019-mt	Yes	iPSC	Fibroblast	Female	Caucasian	Not Hispanic or Latino	ID	12
CW60405	61	cmqtlpl261-2019-mt	Yes	iPSC	Fibroblast	Female	Caucasian	Not Hispanic or Latino	ID	7
CW60417	62	cmqtlpl261-2019-mt	Yes	iPSC	Fibroblast	Male	Caucasian	Not Hispanic or Latino	EPILEPSY	5
CW60418	63	cmqtlpl261-2019-mt	No	iPSC	Fibroblast	Female	Caucasian	Not Hispanic or Latino	CONTROL	29
CW60427	64	cmqtlpl261-2019-mt	Yes	iPSC	Fibroblast	Male	Caucasian	Not Hispanic or Latino	CEREBRAL PALSY	10
CW60428	65	cmqtlpl261-2019-mt	No	iPSC	Fibroblast	Male	Caucasian	Not Hispanic or Latino	CONTROL	22
CW60469	66	cmqtlpl261-2019-mt	Yes	iPSC	Fibroblast	Male	Caucasian	Not Hispanic or Latino	EPILEPSY	6
CW60470	67	cmqtlpl261-2019-mt	No	iPSC	Fibroblast	Male	Caucasian	Not Hispanic or Latino	CONTROL	31
CW60477	68	cmqtlpl261-2019-mt	Yes	iPSC	Fibroblast	Male	Caucasian	Not Hispanic or Latino	CEREBRAL PALSY	9
CW60509	69	cmqtlpl261-2019-mt	No	iPSC	Fibroblast	Female	Caucasian	Not Hispanic or Latino	CONTROL	28
CW60510	70	cmqtlpl261-2019-mt	Yes	iPSC	Fibroblast	Female	Caucasian	Not Hispanic or Latino	EPILEPSY	6
CW70190	71	cmqtlpl261-2019-mt	Yes	iPSC	PBMC	Male	Caucasian	Not Hispanic or Latino	GLAUCOMA	79
CW70219	72	cmqtlpl261-2019-mt	Yes	iPSC	PBMC	Male	Caucasian	Not Hispanic or Latino	AMD	77
CW60403	73	cmqtlpl261-2019-mt	Yes	iPSC	Fibroblast	Female	Caucasian	Not Hispanic or Latino	ID	5
CW20012	74	cmqtlpl261-2019-mt	Yes	iPSC	PBMC	Female	Caucasian	Not Hispanic or Latino	ASD	5
CW20025	75	cmqtlpl261-2019-mt	Yes	iPSC	PBMC	Female	Caucasian	Hispanic or Latino	ASD	8
CW20047	76	cmqtlpl261-2019-mt	No	iPSC	PBMC	Male	Caucasian	Not Hispanic or Latino	CONTROL	11
CW20051	77	cmqtlpl261-2019-mt	No	iPSC	PBMC	Female	Caucasian	Not Hispanic or Latino	CONTROL	17
CW20073	78	cmqtlpl261-2019-mt	No	iPSC	PBMC	Male	Caucasian	Not Hispanic or Latino	CONTROL	19
CW20031	79	cmqtlpl261-2019-mt	Yes	iPSC	PBMC	Female	Caucasian	Hispanic or Latino	ASD	7
CW20050	80	cmqtlpl261-2019-mt	Yes	iPSC	PBMC	Male	Caucasian	Not Hispanic or Latino	ASD	6
CW20074	81	cmqtlpl261-2019-mt	No	iPSC	PBMC	Female	Asian	Not Hispanic or Latino	CONTROL	20
CW60092	82	cmqtlpl261-2019-mt	Yes	iPSC	Fibroblast	Female	Other	Not Hispanic or Latino	EPILEPSY	4
CW60138	83	cmqtlpl261-2019-mt	Yes	iPSC	Fibroblast	Female	Caucasian	Not Hispanic or Latino	ID	16
CW60139	84	cmqtlpl261-2019-mt	No	iPSC	Fibroblast	Female	Caucasian	Not Hispanic or Latino	CONTROL	51
CW60303	85	cmqtlpl261-2019-mt	No	iPSC	Fibroblast	Female	Caucasian	Not Hispanic or Latino	CONTROL	51
CW60331	86	cmqtlpl261-2019-mt	Yes	iPSC	Fibroblast	Female	Other	Not Hispanic or Latino	ID	8
CW60383	87	cmqtlpl261-2019-mt	No	iPSC	PBMC	Female	Caucasian	Unknown	CONTROL	40
CW60390	88	cmqtlpl261-2019-mt	Yes	iPSC	Fibroblast	Female	Caucasian	Not Hispanic or Latino	ID	14
CW20041	89	cmqtlpl261-2019-mt	No	iPSC	PBMC	Female	Caucasian	Not Hispanic or Latino	CONTROL	9
CW20075	90	cmqtlpl261-2019-mt	No	iPSC	PBMC	Female	Caucasian	Not Hispanic or Latino	CONTROL	20
CW20077	91	cmqtlpl261-2019-mt	No	iPSC	PBMC	Female	Caucasian	Not Hispanic or Latino	CONTROL	22
CW20081	92	cmqtlpl261-2019-mt	Yes	iPSC	PBMC	Male	Caucasian	Not Hispanic or Latino	ASD	15
CW20084	93	cmqtlpl261-2019-mt	No	iPSC	PBMC	Male	Asiatic Indian	Not Hispanic or Latino	CONTROL	17
CW20087	94	cmqtlpl261-2019-mt	No	iPSC	PBMC	Male	Caucasian	Not Hispanic or Latino	CONTROL	23
CW20091	95	BR00106708	No	iPSC	PBMC	Female	Caucasian	Not Hispanic or Latino	CONTROL	21
CW20094	96	BR00106708	No	iPSC	PBMC	Female	Caucasian	Not Hispanic or Latino	CONTROL	20
CW20103	97	BR00106709	No	iPSC	PBMC	Female	Caucasian	Not Hispanic or Latino	CONTROL	20
CW20105	98	BR00106709	No	iPSC	PBMC	Male	Caucasian	Not Hispanic or Latino	CONTROL	18
CW20107	99	BR00106709	No	iPSC	PBMC	Female	Caucasian	Not Hispanic or Latino	CONTROL	14
CW20108	100	BR00106709	No	iPSC	PBMC	Male	Caucasian	Hispanic or Latino	CONTROL	9
CW20115	101	BR00106709	No	iPSC	PBMC	Female	Caucasian	Hispanic or Latino	CONTROL	13
CW20132	102	BR00106709	No	iPSC	PBMC	Female	Caucasian	Not Hispanic or Latino	CONTROL	14
CW20144	103	BR00106709	No	iPSC	PBMC	Female	Caucasian	Not Hispanic or Latino	CONTROL	22
CW20146	104	BR00106709	No	iPSC	PBMC	Female	Caucasian	Not Hispanic or Latino	CONTROL	12
CW20149	105	BR00107338	No	iPSC	PBMC	Male	Caucasian	Hispanic or Latino	CONTROL	18
CW20166	106	BR00106709	Yes	iPSC	PBMC	Male	Hispanic/Latino	Hispanic or Latino	ASD	13
CW20167	107	BR00106709	No	iPSC	PBMC	Male	Hispanic/Latino	Hispanic or Latino	CONTROL	14
CW20183	108	BR00106709	No	iPSC	PBMC	Male	Caucasian	Not Hispanic or Latino	CONTROL	12
CW20192	109	BR00106709	Yes	iPSC	PBMC	Male	Asian, Other	Not Hispanic or Latino	ASD	6
CW20193	110	BR00107338	No	iPSC	PBMC	Female	Hispanic/Latino	Hispanic or Latino	CONTROL	7
CW20196	111	BR00106709	No	iPSC	PBMC	Male	Caucasian	Not Hispanic or Latino	CONTROL	15
CW20200	112	BR00107338	No	iPSC	PBMC	Female	Hispanic/Latino	Hispanic or Latino	CONTROL	16
CW20203	113	BR00106709	Yes	iPSC	PBMC	Male	Asiatic Indian	Not Hispanic or Latino	ASD	13
CW20210	114	BR00106709	No	iPSC	PBMC	Male	Asiatic Indian	Not Hispanic or Latino	CONTROL	11
CW20213	115	BR00106709	No	iPSC	PBMC	Female	Caucasian	Not Hispanic or Latino	CONTROL	9
CW20214	116	BR00106709	Yes	iPSC	PBMC	Female	Filipino	Not Hispanic or Latino	ASD	15
CW20225	117	BR00106709	Yes	iPSC	PBMC	Male	Filipino	Not Hispanic or Latino	ASD	13
CW20239	118	BR00106709	No	iPSC	PBMC	Female	Caucasian	Not Hispanic or Latino	CONTROL	15
CW20242	119	BR00106709	No	iPSC	PBMC	Male	Hispanic/Latino	Hispanic or Latino	CONTROL	8
CW20243	120	BR00106709	No	iPSC	PBMC	Male	Asian, Other	Not Hispanic or Latino	CONTROL	4
CW50036	121	BR00106709	No	iPSC	PBMC	Female	Caucasian	Not Hispanic or Latino	CONTROL	73
CW50037	122	BR00106709	No	iPSC	PBMC	Female	Caucasian	Not Hispanic or Latino	CONTROL	70
CW60014	123	BR00106709	No	iPSC	Fibroblast	Male	Caucasian	Not Hispanic or Latino	CONTROL	39
CW60015	124	BR00106709	No	iPSC	Fibroblast	Female	Caucasian	Not Hispanic or Latino	CONTROL	39
CW60018	125	BR00106709	Yes	iPSC	Fibroblast	Male	Caucasian	Not Hispanic or Latino	EPILEPSY	3
CW60026	126	BR00106709	Yes	iPSC	PBMC	Female	Caucasian	Not Hispanic or Latino	CEREBRAL PALSY	17
CW60027	127	BR00106709	No	iPSC	Fibroblast	Male	Other	Not Hispanic or Latino	CONTROL	35
CW60048	128	BR00106709	Yes	iPSC	Fibroblast	Female	Other	Not Hispanic or Latino	ID	4
CW60049	129	BR00106709	Yes	iPSC	Fibroblast	Female	Other	Not Hispanic or Latino	ID	6
CW60055	130	BR00106709	Yes	iPSC	PBMC	Male	Caucasian	Not Hispanic or Latino	ASD	8
CW60060	131	BR00106709	No	iPSC	PBMC	Female	Caucasian	Not Hispanic or Latino	CONTROL	37
CW60070	132	BR00106709	Yes	iPSC	Fibroblast	Male	Other	Not Hispanic or Latino	EPILEPSY	9
CW60089	133	BR00106709	Yes	iPSC	PBMC	Female	Caucasian	Not Hispanic or Latino	CEREBRAL PALSY	9
CW60097	134	BR00106709	No	iPSC	PBMC	Female	Caucasian	Not Hispanic or Latino	CONTROL	48
CW60098	135	BR00106709	No	iPSC	Fibroblast	Male	Other	Not Hispanic or Latino	CONTROL	48
CW60108	136	BR00106709	Yes	iPSC	PBMC	Male	Caucasian	Not Hispanic or Latino	ASD	5
CW60109	137	BR00106709	No	iPSC	PBMC	Male	Caucasian	Not Hispanic or Latino	CONTROL	38
CW60122	138	BR00106709	Yes	iPSC	Fibroblast	Male	Other	Not Hispanic or Latino	EPILEPSY	5
CW60123	139	BR00106709	Yes	iPSC	Fibroblast	Female	Other	Not Hispanic or Latino	EPILEPSY	9
CW60124	140	BR00106709	No	iPSC	Fibroblast	Female	Other	Not Hispanic or Latino	CONTROL	29
CW60132	141	BR00106708	No	iPSC	PBMC	Female	Other	Not Hispanic or Latino	CONTROL	32
CW60133	142	BR00106708	Yes	iPSC	PBMC	Female	Other	Not Hispanic or Latino	CEREBRAL PALSY	4
CW60141	143	BR00106708	No	iPSC	Fibroblast	Male	Other	Not Hispanic or Latino	CONTROL	21
CW60142	144	BR00106708	Yes	iPSC	Fibroblast	Male	Other	Not Hispanic or Latino	EPILEPSY	6
CW60143	145	BR00106708	No	iPSC	Fibroblast	Female	Other	Not Hispanic or Latino	CONTROL	17
CW60145	146	BR00106708	Yes	iPSC	Fibroblast	Female	Other	Not Hispanic or Latino	ID	14
CW60171	147	BR00106708	Yes	iPSC	PBMC	Male	Caucasian	Not Hispanic or Latino	ASD	7
CW60172	148	BR00106708	Yes	iPSC	PBMC	Male	Caucasian	Not Hispanic or Latino	ASD	10
CW60174	149	BR00106708	Yes	iPSC	Fibroblast	Male	Other	Not Hispanic or Latino	ID	17
CW60175	150	BR00106708	Yes	iPSC	Fibroblast	Female	Other	Not Hispanic or Latino	ID	7
CW60208	151	BR00106708	Yes	iPSC	Fibroblast	Female	Other	Not Hispanic or Latino	EPILEPSY	6
CW60209	152	BR00106708	Yes	iPSC	Fibroblast	Male	Other	Not Hispanic or Latino	EPILEPSY	5
CW60219	153	BR00106708	Yes	iPSC	PBMC	Male	Caucasian	Not Hispanic or Latino	ASD	13
CW60220	154	BR00106708	No	iPSC	PBMC	Male	Caucasian	Not Hispanic or Latino	CONTROL	9
CW60221	155	BR00106708	Yes	iPSC	PBMC	Female	Caucasian	Not Hispanic or Latino	ID	17
CW60222	156	BR00106708	Yes	iPSC	PBMC	Female	Caucasian	Not Hispanic or Latino	ID	15
CW60223	157	BR00106708	No	iPSC	PBMC	Male	Caucasian	Not Hispanic or Latino	CONTROL	13
CW60242	158	BR00106708	Yes	iPSC	Fibroblast	Female	Other	Not Hispanic or Latino	ID	16
CW60242	159	BR00106708	Yes	iPSC	Fibroblast	Female	Other	Not Hispanic or Latino	ID	16
CW60277	160	BR00106708	Yes	iPSC	Fibroblast	Male	Caucasian	Not Hispanic or Latino	ID	17
CW60278	161	BR00106708	No	iPSC	Fibroblast	Male	Caucasian	Not Hispanic or Latino	CONTROL	39
CW60279	162	BR00106708	No	iPSC	Fibroblast	Female	Caucasian	Not Hispanic or Latino	CONTROL	32
CW60280	163	BR00106708	Yes	iPSC	Fibroblast	Male	Caucasian	Not Hispanic or Latino	ID	2
CW60289	164	BR00106708	No	iPSC	Fibroblast	Female	Caucasian	Not Hispanic or Latino	CONTROL	39
CW60290	165	BR00106708	Yes	iPSC	Fibroblast	Female	Caucasian	Not Hispanic or Latino	ID	18
CW60302	166	BR00106708	Yes	iPSC	Fibroblast	Male	Caucasian	Not Hispanic or Latino	CEREBRAL PALSY	24
CW60304	167	BR00106708	No	iPSC	Fibroblast	Male	Caucasian	Not Hispanic or Latino	CONTROL	40
CW60330	168	BR00106708	No	iPSC	Fibroblast	Female	Other	Not Hispanic or Latino	CONTROL	27
CW60384	169	BR00106708	Yes	iPSC	PBMC	Female	Caucasian	Unknown	ID	5
CW60404	170	BR00106708	No	iPSC	Fibroblast	Female	Caucasian	Not Hispanic or Latino	CONTROL	28
CW60408	171	BR00106708	Yes	iPSC	Fibroblast	Male	Caucasian	Not Hispanic or Latino	ID	18
CW60410	172	BR00106708	No	iPSC	Fibroblast	Female	Caucasian	Not Hispanic or Latino	CONTROL	26
CW60412	173	BR00106708	No	iPSC	Fibroblast	Female	Caucasian	Not Hispanic or Latino	CONTROL	32
CW60456	174	BR00106708	Yes	iPSC	Fibroblast	Female	Caucasian	Not Hispanic or Latino	CEREBRAL PALSY	7
CW60457	175	BR00106708	No	iPSC	Fibroblast	Male	Caucasian	Not Hispanic or Latino	CONTROL	36
CW60503	176	BR00106708	Yes	iPSC	Fibroblast	Female	Other	Not Hispanic or Latino	ID	10
CW60504	177	BR00106708	Yes	iPSC	Fibroblast	Male	Other	Not Hispanic or Latino	ID	7
CW60520	178	BR00106708	No	iPSC	Fibroblast	Male	Caucasian	Not Hispanic or Latino	CONTROL	38
CW60521	179	BR00106708	Yes	iPSC	Fibroblast	Male	Caucasian	Not Hispanic or Latino	ID	7
CW70347	180	BR00106708	No	iPSC	PBMC	Female	Caucasian	Not Hispanic or Latino	CONTROL	74
CW70348	181	BR00106708	Yes	iPSC	PBMC	Female	Caucasian	Not Hispanic or Latino	AMD	44
CW20053	182	BR00106708	Yes	iPSC	PBMC	Male	Caucasian	Not Hispanic or Latino	ASD	5
CW60079	183	BR00106708	Yes	iPSC	Fibroblast	Male	Caucasian	Not Hispanic or Latino	ID	14
CW10054	184	BR00106708	No	iPSC	PBMC	Female	African American	Not Hispanic or Latino	CONTROL	40
CW10058	185	BR00106708	Yes	iPSC	Fibroblast	Female	Caucasian	Not Hispanic or Latino	LIVER DISEASE	56
CW10077	186	BR00106708	Yes	iPSC	PBMC	Female	Caucasian	Hispanic or Latino	FATTY LIVER DISEASE	58
CW10086	187	BR00107338	Yes	iPSC	Fibroblast	Male	Caucasian	Hispanic or Latino	LIVER DISEASE	55
CW10100	188	BR00107338	Yes	iPSC	Fibroblast	Male	African American	Not Hispanic or Latino	LIVER DISEASE	51
CW10101	189	BR00107339	Yes	iPSC	Fibroblast	Male	More than one race	Hispanic or Latino	LIVER DISEASE	41
CW10162	190	BR00107339	Yes	iPSC	Fibroblast	Male	African American	Not Hispanic or Latino	LIVER DISEASE	63
CW10192	191	BR00107339	No	iPSC	PBMC	Female	Caucasian	Hispanic or Latino	CONTROL	31
CW11072	192	BR00107339	Yes	iPSC	PBMC	Female	Asian	Not Hispanic or Latino	MDD	68
CW20055	193	BR00107339	Yes	iPSC	PBMC	Male	Caucasian	Hispanic or Latino	ASD	10
CW20178	194	BR00107339	No	iPSC	PBMC	Male	Hispanic/Latino	Hispanic or Latino	CONTROL	15
CW20182	195	BR00107339	NA	iPSC	PBMC	Male	Hispanic/Latino	Hispanic or Latino	ASD	8
CW20252	196	BR00107339	No	iPSC	PBMC	Female	African American	Not Hispanic or Latino	CONTROL	13
CW30324	197	BR00107339	Yes	iPSC	PBMC	Male	Caucasian	Not Hispanic or Latino	HEART DISEASE	71
CW30369	198	BR00107339	Yes	iPSC	PBMC	Female	Caucasian	Not Hispanic or Latino	HEART DISEASE	26
CW30382	199	BR00107339	No	iPSC	PBMC	Male	Asian	Not Hispanic or Latino	CONTROL	57
CW30420	200	BR00107339	Yes	iPSC	PBMC	Male	Asian	Not Hispanic or Latino	HEART DISEASE	54
CW30428	201	BR00107339	Yes	iPSC	PBMC	Male	African American	Not Hispanic or Latino	HEART DISEASE	28
CW30429	202	BR00107339	Yes	iPSC	PBMC	Female	Caucasian	Not Hispanic or Latino	HEART DISEASE	75
CW30483	203	BR00107339	Yes	iPSC	PBMC	Male	Hispanic/Latino	Hispanic or Latino	HEART DISEASE	54
CW30485	204	BR00107339	Yes	iPSC	PBMC	Male	Caucasian	Not Hispanic or Latino	HEART DISEASE	61
CW40011	205	BR00107339	Yes	iPSC	PBMC	Male	Caucasian	Not Hispanic or Latino	IPF	68
CW40106	206	BR00107339	Yes	iPSC	PBMC	Male	Caucasian	Not Hispanic or Latino	IPF	68
CW40144	207	BR00107339	Yes	iPSC	PBMC	Male	Caucasian	Not Hispanic or Latino	IPF	72
CW40214	208	BR00107339	Yes	iPSC	PBMC	Male	Unknown	Not Hispanic or Latino	IPF	70
CW40219	209	BR00107339	Yes	iPSC	PBMC	Male	Caucasian	Not Hispanic or Latino	IPF	72
CW50147	210	BR00107339	Yes	iPSC	PBMC	Male	Caucasian	Not Hispanic or Latino	ALZHEIMER DISEASE	71
CW60056	211	BR00107339	Yes	iPSC	Fibroblast	Female	Other	Not Hispanic or Latino	ID	11
CW60131	212	BR00107339	Yes	iPSC	Fibroblast	Male	Caucasian	Not Hispanic or Latino	ID	12
CW60441	213	BR00107339	No	iPSC	Fibroblast	Male	Caucasian	Not Hispanic or Latino	CONTROL	30
CW70117	214	BR00107339	Yes	iPSC	PBMC	Female	Caucasian	Not Hispanic or Latino	AMD	90
CW70255	215	BR00107339	Yes	iPSC	PBMC	Male	Caucasian	Not Hispanic or Latino	DIABETIC	63
CW70261	216	BR00107339	Yes	iPSC	PBMC	Female	Filipino	Not Hispanic or Latino	DIABETIC	68
CW70283	217	BR00107339	Yes	iPSC	PBMC	Male	Caucasian	Not Hispanic or Latino	DIABETIC	74
CW70303	218	BR00107339	Yes	iPSC	PBMC	Male	Caucasian	Not Hispanic or Latino	DIABETIC	67
CW80027	219	BR00107339	NA	iPSC	Fibroblast	Female	Caucasian	Not Hispanic or Latino	CONTROL	13
CW90034	220	BR00107339	NA	iPSC	PBMC	Female	Caucasian	Not Hispanic or Latino	ASD	19
CW70031	221	BR00107339	Yes	iPSC	PBMC	Male	Caucasian	Not Hispanic or Latino	DIABETIC	64
CW70140	222	BR00107339	Yes	iPSC	PBMC	Female	Caucasian	Not Hispanic or Latino	AMD	58
CW20020	223	BR00107339	No	iPSC	PBMC	Female	Caucasian	Not Hispanic or Latino	CONTROL	14
CW20042	224	BR00107339	Yes	iPSC	PBMC	Female	Caucasian	Not Hispanic or Latino	ASD	6
CW20106	225	BR00107339	No	iPSC	PBMC	Female	Caucasian	Not Hispanic or Latino	CONTROL	20
CW20133	226	BR00107339	No	iPSC	PBMC	Male	Caucasian	Not Hispanic or Latino	CONTROL	18
CW30212	227	BR00107339	Yes	iPSC	PBMC	Male	Caucasian	Not Hispanic or Latino	HEART DISEASE	49
CW60040	228	BR00107339	No	iPSC	PBMC	Male	Caucasian	Not Hispanic or Latino	CONTROL	5
CW60045	229	BR00107339	No	iPSC	Fibroblast	Female	Other	Not Hispanic or Latino	CONTROL	23
CW60058	230	BR00107339	Yes	iPSC	Fibroblast	Female	Other	Not Hispanic or Latino	ID	37
CW60243	231	BR00107339	Yes	iPSC	Fibroblast	Male	Other	Not Hispanic or Latino	ID	14
CW70356	232	BR00107339	Yes	iPSC	PBMC	Male	Hispanic/Latino	Hispanic or Latino	AMD	31
CW40001	233	BR00107338	Yes	iPSC	PBMC	Male	Caucasian	Not Hispanic or Latino	IPF	68
CW20184	234	BR00107338	Yes	iPSC	PBMC	Male	Caucasian	Not Hispanic or Latino	ASD	24
CW20195	235	BR00107338	Yes	iPSC	PBMC	Female	Caucasian	Not Hispanic or Latino	ASD	24
CW30108	236	BR00107338	Yes	iPSC	PBMC	Male	Caucasian	Not Hispanic or Latino	HEART DISEASE	53
CW30154	237	BR00107338	Yes	iPSC	PBMC	Female	Caucasian	Not Hispanic or Latino	HEART DISEASE	66
CW30190	238	BR00107338	Yes	iPSC	PBMC	Male	Caucasian	Not Hispanic or Latino	HEART DISEASE	63
CW30265	239	BR00107338	Yes	iPSC	PBMC	Female	Caucasian	Not Hispanic or Latino	HEART DISEASE	55
CW30274	240	BR00107338	Yes	iPSC	PBMC	Male	Caucasian	Not Hispanic or Latino	HEART DISEASE	63
CW30350	241	BR00107338	Yes	iPSC	PBMC	Female	Caucasian	Not Hispanic or Latino	HEART DISEASE	12
CW30421	242	BR00107338	Yes	iPSC	PBMC	Female	Caucasian	Not Hispanic or Latino	HEART DISEASE	66
CW30454	243	BR00107338	Yes	iPSC	PBMC	Male	Caucasian	Not Hispanic or Latino	HEART DISEASE	67
CW30484	244	BR00107338	Yes	iPSC	PBMC	Female	Caucasian	Not Hispanic or Latino	HEART DISEASE	23
CW30525	245	BR00107338	Yes	iPSC	PBMC	Female	Caucasian	Not Hispanic or Latino	HEART DISEASE	56
CW40067	246	BR00107338	Yes	iPSC	PBMC	Female	Caucasian	Not Hispanic or Latino	IPF	76
CW40187	247	BR00107338	Yes	iPSC	PBMC	Female	Caucasian	Not Hispanic or Latino	IPF	71
CW40201	248	BR00107338	Yes	iPSC	PBMC	Female	Caucasian	Not Hispanic or Latino	IPF	76
CW50101	249	BR00107338	No	iPSC	PBMC	Female	Caucasian	Not Hispanic or Latino	CONTROL	78
CW50106	250	BR00107338	Yes	iPSC	PBMC	Female	Caucasian	Not Hispanic or Latino	ALZHEIMER DISEASE	67
CW60130	251	BR00107338	Yes	iPSC	PBMC	Female	Caucasian	Not Hispanic or Latino	EPILEPSY	6
CW70004	252	BR00107338	Yes	iPSC	PBMC	Male	Caucasian	Not Hispanic or Latino	DIABETIC	65
CW70016	253	BR00107338	Yes	iPSC	PBMC	Female	Caucasian	Not Hispanic or Latino	DIABETIC	49
CW70142	254	BR00107338	Yes	iPSC	PBMC	Female	Caucasian	Not Hispanic or Latino	AMD	82
CW70151	255	BR00107338	Yes	iPSC	PBMC	Female	Caucasian	Not Hispanic or Latino	AMD	78
CW70164	256	BR00107338	Yes	iPSC	PBMC	Female	Caucasian	Not Hispanic or Latino	AMD	83
CW70191	257	BR00107338	Yes	iPSC	PBMC	Female	Caucasian	Not Hispanic or Latino	AMD	61
CW70280	258	BR00107338	Yes	iPSC	PBMC	Male	Caucasian	Not Hispanic or Latino	DIABETIC	59
CW70372	259	BR00107338	Yes	iPSC	PBMC	Male	Caucasian	Not Hispanic or Latino	AMD	54
CW50094	260	BR00107338	No	iPSC	PBMC	Male	Caucasian	Not Hispanic or Latino	CONTROL	70
CW70179	261	BR00107338	Yes	iPSC	PBMC	Female	Caucasian	Not Hispanic or Latino	AMD	54
CW50032	262	BR00107338	No	iPSC	PBMC	Male	Caucasian	Not Hispanic or Latino	CONTROL	86
CW70001	263	BR00107338	No	iPSC	PBMC	Male	Caucasian	Not Hispanic or Latino	CONTROL	56
CW60242	264	BR00107338	Yes	iPSC	Fibroblast	Female	Other	Not Hispanic or Latino	ID	16
CW70196	265	BR00107338	Yes	iPSC	PBMC	Female	Caucasian	Not Hispanic or Latino	AMD	79
CW70211	266	BR00107338	Yes	iPSC	PBMC	Female	Caucasian	Not Hispanic or Latino	DIABETIC	62
CW40121	267	BR00107338	Yes	iPSC	PBMC	Male	Caucasian	Not Hispanic or Latino	IPF	68
CW10064	268	cmQTLplate7-7-22-20	Yes	iPSC	Fibroblast	Female	African American	Not Hispanic or Latino	LIVER DISEASE	23
CW10163	269	cmQTLplate7-7-22-20	Yes	iPSC	Fibroblast	Male	African American	Not Hispanic or Latino	LIVER DISEASE	60
CW10202	270	cmQTLplate7-7-22-20	Yes	iPSC	PBMC	Male	Caucasian	Hispanic or Latino	LIVER DISEASE	65
CW20009	271	cmQTLplate7-7-22-20	No	iPSC	PBMC	Female	Caucasian	Not Hispanic or Latino	CONTROL	21
CW20026	272	cmQTLplate7-7-22-20	Yes	iPSC	PBMC	Male	Caucasian	Not Hispanic or Latino	ASD	10
CW20032	273	cmQTLplate7-7-22-20	No	iPSC	PBMC	Male	Asian	Not Hispanic or Latino	CONTROL	12
CW20033	274	cmQTLplate7-7-22-20	No	iPSC	PBMC	Female	Caucasian	Hispanic or Latino	CONTROL	18
CW20049	275	cmQTLplate7-7-22-20	No	iPSC	PBMC	Male	Asian	Not Hispanic or Latino	CONTROL	11
CW30178	276	cmQTLplate7-7-22-20	Yes	iPSC	PBMC	Male	Caucasian	Not Hispanic or Latino	HEART DISEASE	50
CW30196	277	cmQTLplate7-7-22-20	Yes	iPSC	PBMC	Female	Caucasian	Not Hispanic or Latino	HEART DISEASE	48
CW30280	278	cmQTLplate7-7-22-20	Yes	iPSC	PBMC	Male	Caucasian	Not Hispanic or Latino	HEART DISEASE	28
CW30291	279	cmQTLplate7-7-22-20	No	iPSC	PBMC	Female	Caucasian	Not Hispanic or Latino	CONTROL	47
CW30292	280	cmQTLplate7-7-22-20	Yes	iPSC	PBMC	Male	Caucasian	Not Hispanic or Latino	HEART DISEASE	17
CW30293	281	cmQTLplate7-7-22-20	Yes	iPSC	PBMC	Male	Caucasian	Not Hispanic or Latino	HEART DISEASE	19
CW30299	282	cmQTLplate7-7-22-20	Yes	iPSC	PBMC	Female	Caucasian	Not Hispanic or Latino	HEART DISEASE	66
CW30306	283	cmQTLplate7-7-22-20	Yes	iPSC	PBMC	Female	Asian	Not Hispanic or Latino	HEART DISEASE	61
CW30307	284	cmQTLplate7-7-22-20	Yes	iPSC	PBMC	Male	Caucasian	Not Hispanic or Latino	HEART DISEASE	18
CW30358	285	cmQTLplate7-7-22-20	No	iPSC	PBMC	Female	Caucasian	Not Hispanic or Latino	CONTROL	48
CW30383	286	cmQTLplate7-7-22-20	Yes	iPSC	PBMC	Male	Caucasian	Not Hispanic or Latino	HEART DISEASE	17
CW30390	287	cmQTLplate7-7-22-20	Yes	iPSC	PBMC	Male	Caucasian	Not Hispanic or Latino	HEART DISEASE	16
CW30391	288	cmQTLplate7-7-22-20	No	iPSC	PBMC	Female	Caucasian	Not Hispanic or Latino	CONTROL	51
CW40013	289	cmQTLplate7-7-22-20	Yes	iPSC	PBMC	Male	African American	Not Hispanic or Latino	IPF	74
CW40197	290	cmQTLplate7-7-22-20	Yes	iPSC	PBMC	Male	Caucasian	Not Hispanic or Latino	IPF	67
CW40220	291	cmQTLplate7-7-22-20	Yes	iPSC	PBMC	Female	African American	Not Hispanic or Latino	IPF	76
CW40228	292	cmQTLplate7-7-22-20	Yes	iPSC	PBMC	Male	Caucasian	Not Hispanic or Latino	IPF	72
CW50058	293	cmQTLplate7-7-22-20	No	iPSC	PBMC	Male	Caucasian	Not Hispanic or Latino	CONTROL	78
CW60029	294	cmQTLplate7-7-22-20	Yes	iPSC	PBMC	Female	Other	Not Hispanic or Latino	ASD	7
CW60286	295	cmQTLplate7-7-22-20	No	iPSC	Fibroblast	Female	Caucasian	Not Hispanic or Latino	CONTROL	26
CW60288	296	cmQTLplate7-7-22-20	Yes	iPSC	Fibroblast	Female	Caucasian	Not Hispanic or Latino	EPILEPSY	3
CW60291	297	cmQTLplate7-7-22-20	Yes	iPSC	Fibroblast	Male	Caucasian	Not Hispanic or Latino	ID	8
CW60305	298	cmQTLplate7-7-22-20	Yes	iPSC	Fibroblast	Male	Caucasian	Not Hispanic or Latino	ID	5
CW60359	299	cmQTLplate7-7-22-20	No	iPSC	Fibroblast	Female	Caucasian	Not Hispanic or Latino	CONTROL	1
CW60420	300	cmQTLplate7-7-22-20	Yes	iPSC	Fibroblast	Male	Caucasian	Not Hispanic or Latino	ID	2
CW60421	301	cmQTLplate7-7-22-20	No	iPSC	Fibroblast	Male	Caucasian	Not Hispanic or Latino	CONTROL	47
CW60480	302	cmQTLplate7-7-22-20	Yes	iPSC	Fibroblast	Male	Caucasian	Not Hispanic or Latino	ID	1
CW60481	303	cmQTLplate7-7-22-20	No	iPSC	Fibroblast	Male	Caucasian	Not Hispanic or Latino	CONTROL	26
CW70235	304	cmQTLplate7-7-22-20	Yes	iPSC	PBMC	Female	Caucasian	Not Hispanic or Latino	DIABETIC	69
CW70272	305	cmQTLplate7-7-22-20	Yes	iPSC	PBMC	Male	Caucasian	Not Hispanic or Latino	DIABETIC	48
CW20140	306	cmQTLplate7-7-22-20	Yes	iPSC	PBMC	Male	Caucasian	Not Hispanic or Latino	ASD	20
CW10095	307	cmQTLplate7-7-22-20	Yes	iPSC	Fibroblast	Male	African American	Not Hispanic or Latino	LIVER DISEASE	56
CW60026	308	cmQTLplate7-7-22-20	Yes	iPSC	PBMC	Female	Caucasian	Not Hispanic or Latino	CEREBRAL PALSY	17
