## Supplementary material for "High-dimensional phenotyping to define the genetic basis of cellular morphology": TableS3

### Sheet: features.uncorrelated.common2gr
feature
Cells_Texture_Contrast_RNA_5_02
Cells_Texture_Entropy_AGP_10_01
Cytoplasm_Texture_DifferenceVariance_DNA_5_00
Cells_Texture_SumEntropy_ER_5_01
Cytoplasm_Intensity_StdIntensityEdge_Mito
Cytoplasm_Texture_SumEntropy_Mito_10_00
Cytoplasm_Texture_SumEntropy_ER_5_00
Cells_Texture_InfoMeas1_ER_20_00
Nuclei_Texture_SumAverage_Brightfield_20_01
Nuclei_Texture_InfoMeas2_ER_5_00
Nuclei_Texture_InfoMeas2_Mito_20_01
Cells_Granularity_11_ER
Cells_Texture_AngularSecondMoment_ER_5_00
Cells_Texture_InfoMeas2_DNA_20_02
Nuclei_Texture_InfoMeas1_Brightfield_5_01
Cells_Texture_InfoMeas2_Mito_20_01
Cells_Intensity_LowerQuartileIntensity_RNA
Cells_RadialDistribution_FracAtD_Brightfield_3of4
Cells_Texture_InfoMeas2_RNA_5_03
Nuclei_Granularity_6_ER
Cytoplasm_RadialDistribution_FracAtD_ER_4of4
Cells_AreaShape_Area
Cells_Granularity_7_Brightfield
Cells_Intensity_LowerQuartileIntensity_ER
Cytoplasm_Intensity_MedianIntensity_Mito
Cells_Granularity_10_AGP
Cytoplasm_Texture_InverseDifferenceMoment_ER_10_00
Cells_Texture_InfoMeas1_Mito_5_01
Nuclei_RadialDistribution_FracAtD_AGP_4of4
Cells_Texture_InfoMeas2_Mito_5_01
Nuclei_AreaShape_Zernike_9_7
Nuclei_RadialDistribution_MeanFrac_DNA_4of4
Nuclei_Texture_InfoMeas1_AGP_20_00
Cytoplasm_Texture_AngularSecondMoment_ER_20_00
Cytoplasm_Texture_InfoMeas1_DNA_5_01
Cytoplasm_Texture_InfoMeas2_DNA_10_00
Cells_Granularity_9_Mito
Nuclei_Intensity_MedianIntensity_Mito
Cells_Intensity_MaxIntensityEdge_DNA
Cells_Granularity_5_AGP
Cells_RadialDistribution_MeanFrac_AGP_2of4
Nuclei_AreaShape_Zernike_0_0
Nuclei_AreaShape_Area
Cells_Granularity_4_ER
Cells_Texture_InfoMeas1_Mito_20_00
Cells_Texture_InfoMeas1_RNA_5_01
Nuclei_RadialDistribution_RadialCV_Mito_3of4
Cells_Texture_InfoMeas1_AGP_20_01
Nuclei_Intensity_StdIntensityEdge_DNA
Cells_RadialDistribution_FracAtD_RNA_4of4
Nuclei_Granularity_12_Mito
Cells_Texture_InfoMeas1_ER_5_00
Cells_RadialDistribution_RadialCV_Brightfield_3of4
Cells_Granularity_4_Brightfield
Cells_Granularity_5_RNA
Nuclei_Granularity_11_DNA
Cells_Texture_InfoMeas1_AGP_5_00
Cells_Intensity_IntegratedIntensity_Brightfield
Nuclei_RadialDistribution_MeanFrac_Mito_4of4
Cytoplasm_Intensity_MassDisplacement_RNA
Nuclei_Granularity_8_RNA
Nuclei_Texture_InfoMeas1_RNA_20_03
Cells_Granularity_6_Mito
Cytoplasm_Texture_InfoMeas2_RNA_5_00
Cells_AreaShape_Zernike_5_5
Cytoplasm_Texture_AngularSecondMoment_RNA_20_01
Nuclei_RadialDistribution_MeanFrac_RNA_2of4
Cells_Intensity_MinIntensity_AGP
Cytoplasm_RadialDistribution_FracAtD_DNA_4of4
Cytoplasm_RadialDistribution_MeanFrac_DNA_1of4
Nuclei_RadialDistribution_RadialCV_Brightfield_2of4
Nuclei_Texture_InfoMeas1_Mito_5_00
Cells_RadialDistribution_FracAtD_AGP_2of4
Nuclei_Intensity_MassDisplacement_AGP
Cells_AreaShape_Compactness
Cells_RadialDistribution_FracAtD_Mito_2of4
Cytoplasm_Intensity_IntegratedIntensityEdge_ER
Cells_Intensity_IntegratedIntensityEdge_AGP
Cytoplasm_AreaShape_Zernike_4_4
Cytoplasm_RadialDistribution_MeanFrac_Brightfield_4of4
Cytoplasm_Texture_DifferenceVariance_ER_20_03
Nuclei_RadialDistribution_FracAtD_ER_2of4
Nuclei_RadialDistribution_MeanFrac_ER_4of4
Nuclei_RadialDistribution_RadialCV_DNA_3of4
Nuclei_Intensity_MassDisplacement_RNA
Cells_Granularity_1_Brightfield
Cells_Granularity_13_Brightfield
Cells_Granularity_5_Mito
Cells_RadialDistribution_FracAtD_ER_4of4
Cells_RadialDistribution_RadialCV_DNA_2of4
Cytoplasm_Granularity_3_RNA
Cytoplasm_RadialDistribution_MeanFrac_Mito_2of4
Cytoplasm_RadialDistribution_MeanFrac_RNA_1of4
Cytoplasm_RadialDistribution_RadialCV_AGP_2of4
Cytoplasm_RadialDistribution_RadialCV_Mito_2of4
Cytoplasm_RadialDistribution_RadialCV_RNA_2of4
Cells_AreaShape_Zernike_7_5
Cells_Texture_InfoMeas1_DNA_5_00
Cytoplasm_Intensity_MassDisplacement_Mito
Nuclei_Granularity_3_RNA
Nuclei_Texture_InfoMeas1_RNA_5_00
Cells_AreaShape_MaximumRadius
Cells_Intensity_IntegratedIntensity_Mito
Cells_Texture_AngularSecondMoment_ER_20_03
Cytoplasm_Granularity_7_AGP
Cytoplasm_Intensity_MassDisplacement_ER
Cytoplasm_RadialDistribution_FracAtD_Mito_1of4
Cytoplasm_RadialDistribution_RadialCV_DNA_2of4
Cytoplasm_Texture_InfoMeas1_AGP_10_00
Nuclei_RadialDistribution_FracAtD_Brightfield_4of4
Cells_AreaShape_Zernike_6_6
Cells_Granularity_2_Mito
Cells_Granularity_8_AGP
Cells_Intensity_IntegratedIntensity_RNA
Cytoplasm_RadialDistribution_MeanFrac_ER_2of4
Nuclei_Intensity_MinIntensity_ER
Nuclei_RadialDistribution_FracAtD_Mito_1of4
Cytoplasm_Granularity_12_Brightfield
Cells_AreaShape_Eccentricity
Cells_AreaShape_Zernike_6_4
Cells_AreaShape_Zernike_8_6
Cells_Granularity_1_ER
Cells_Granularity_1_Mito
Cells_Granularity_2_AGP
Cells_Granularity_2_Brightfield
Cells_Granularity_2_ER
Cells_RadialDistribution_MeanFrac_Mito_1of4
Cells_RadialDistribution_RadialCV_AGP_1of4
Cells_RadialDistribution_RadialCV_ER_2of4
Cells_RadialDistribution_RadialCV_Mito_1of4
Cells_Texture_InfoMeas1_AGP_10_00
Cells_Texture_InfoMeas1_AGP_10_01
Cells_Texture_InfoMeas1_DNA_10_01
Cytoplasm_RadialDistribution_MeanFrac_AGP_1of4
Cytoplasm_Texture_InfoMeas1_AGP_5_01
Cytoplasm_Texture_InfoMeas1_DNA_10_01
Cytoplasm_Texture_InfoMeas1_DNA_20_00
Cytoplasm_Texture_InfoMeas1_RNA_5_01
Nuclei_Granularity_2_DNA
Nuclei_Intensity_IntegratedIntensity_Brightfield
Nuclei_Intensity_IntegratedIntensity_ER
Nuclei_RadialDistribution_FracAtD_RNA_3of4
Nuclei_RadialDistribution_RadialCV_ER_1of4
Nuclei_RadialDistribution_RadialCV_RNA_1of4
Nuclei_Texture_InfoMeas1_AGP_5_00
Cytoplasm_AreaShape_Extent
Nuclei_Granularity_13_AGP
Cells_Granularity_3_AGP
Cells_RadialDistribution_MeanFrac_DNA_4of4
Cells_RadialDistribution_RadialCV_ER_3of4
Cytoplasm_AreaShape_Zernike_3_3
Nuclei_Granularity_7_DNA
Nuclei_RadialDistribution_MeanFrac_Brightfield_3of4
Nuclei_RadialDistribution_RadialCV_AGP_1of4
Cells_AreaShape_MeanRadius
Cells_Granularity_2_RNA
Cells_Granularity_3_Mito
Cells_Granularity_4_AGP
Cells_Intensity_MaxIntensityEdge_ER
Cells_RadialDistribution_MeanFrac_Brightfield_1of4
Cells_RadialDistribution_RadialCV_AGP_4of4
Cells_RadialDistribution_RadialCV_ER_4of4
Cytoplasm_AreaShape_Zernike_6_0
Cytoplasm_RadialDistribution_RadialCV_Brightfield_2of4
Cytoplasm_Texture_InfoMeas1_AGP_10_03
Nuclei_AreaShape_Zernike_3_3
Cells_AreaShape_Zernike_1_1
Cells_AreaShape_Zernike_3_1
Cells_AreaShape_Zernike_4_0
Cells_AreaShape_Zernike_4_2
Cells_AreaShape_Zernike_5_1
Cells_AreaShape_Zernike_5_3
Cells_AreaShape_Zernike_6_0
Cells_AreaShape_Zernike_6_2
Cells_AreaShape_Zernike_7_1
Cells_AreaShape_Zernike_7_3
Cells_AreaShape_Zernike_8_0
Cells_AreaShape_Zernike_8_4
Cells_AreaShape_Zernike_9_1
Cells_Intensity_IntegratedIntensityEdge_Mito
Cells_Intensity_IntegratedIntensityEdge_RNA
Cells_Intensity_MassDisplacement_Brightfield
Cells_Intensity_MassDisplacement_DNA
Cells_RadialDistribution_FracAtD_DNA_3of4
Cells_RadialDistribution_FracAtD_Mito_3of4
Cells_RadialDistribution_MeanFrac_Brightfield_3of4
Cells_RadialDistribution_MeanFrac_Brightfield_4of4
Cells_RadialDistribution_MeanFrac_ER_3of4
Cells_RadialDistribution_MeanFrac_ER_4of4
Cells_RadialDistribution_RadialCV_AGP_3of4
Cells_RadialDistribution_RadialCV_DNA_4of4
Cells_RadialDistribution_RadialCV_RNA_1of4
Cytoplasm_AreaShape_Compactness
Cytoplasm_AreaShape_Zernike_1_1
Cytoplasm_AreaShape_Zernike_2_0
Cytoplasm_AreaShape_Zernike_4_2
Cytoplasm_AreaShape_Zernike_5_3
Cytoplasm_AreaShape_Zernike_6_2
Cytoplasm_AreaShape_Zernike_7_3
Cytoplasm_AreaShape_Zernike_8_0
Cytoplasm_AreaShape_Zernike_8_2
Cytoplasm_AreaShape_Zernike_8_4
Cytoplasm_AreaShape_Zernike_9_1
Cytoplasm_AreaShape_Zernike_9_3
Cytoplasm_AreaShape_Zernike_9_5
Cytoplasm_Granularity_1_RNA
Cytoplasm_Granularity_3_AGP
Cytoplasm_Granularity_3_Brightfield
Cytoplasm_Granularity_4_Mito
Cytoplasm_Intensity_IntegratedIntensity_DNA
Cytoplasm_Intensity_MassDisplacement_Brightfield
Cytoplasm_Intensity_MassDisplacement_DNA
Cytoplasm_RadialDistribution_FracAtD_AGP_1of4
Cytoplasm_RadialDistribution_MeanFrac_AGP_3of4
Cytoplasm_RadialDistribution_MeanFrac_AGP_4of4
Cytoplasm_RadialDistribution_MeanFrac_ER_4of4
Cytoplasm_RadialDistribution_MeanFrac_Mito_4of4
Cytoplasm_RadialDistribution_MeanFrac_RNA_4of4
Cytoplasm_RadialDistribution_RadialCV_Brightfield_1of4
Cytoplasm_RadialDistribution_RadialCV_DNA_4of4
Cytoplasm_RadialDistribution_RadialCV_ER_1of4
Cytoplasm_RadialDistribution_RadialCV_ER_2of4
Cytoplasm_RadialDistribution_RadialCV_ER_3of4
Nuclei_AreaShape_Zernike_2_2
Nuclei_AreaShape_Zernike_4_2
Nuclei_AreaShape_Zernike_6_0
Nuclei_AreaShape_Zernike_6_2
Nuclei_AreaShape_Zernike_6_4
Nuclei_AreaShape_Zernike_8_0
Nuclei_AreaShape_Zernike_8_2
Nuclei_AreaShape_Zernike_8_6
Nuclei_AreaShape_Zernike_9_1
Nuclei_Granularity_1_DNA
Nuclei_Granularity_1_ER
Nuclei_Granularity_1_Mito
Nuclei_Granularity_2_Brightfield
Nuclei_Granularity_2_ER
Nuclei_Granularity_6_DNA
Nuclei_Granularity_7_Mito
Nuclei_Granularity_9_AGP
Nuclei_RadialDistribution_FracAtD_Mito_3of4
Nuclei_RadialDistribution_FracAtD_RNA_1of4
Nuclei_RadialDistribution_MeanFrac_Brightfield_1of4
Nuclei_RadialDistribution_MeanFrac_Brightfield_2of4
Nuclei_RadialDistribution_MeanFrac_ER_1of4
Nuclei_RadialDistribution_RadialCV_DNA_1of4
