## Supplementary material for "High-dimensional phenotyping to define the genetic basis of cellular morphology": TableS4

### Sheet: supp_rare_assoc_WASF2_nominal_c
trait	gene	est	p	cells	trait category
Cells_AreaShape_Compactness	WASF2	0.601774	0.0178128	colony	AreaShape
Cells_RadialDistribution_FracAtD_Mito_2of4	WASF2	-1.13611	0.000199801	colony	RadialDistribution
Cells_Intensity_IntegratedIntensityEdge_AGP	WASF2	0.511228	0.00063396	colony	Intensity
Cytoplasm_AreaShape_Zernike_4_4	WASF2	-0.333889	0.0298563	colony	AreaShape
Nuclei_RadialDistribution_FracAtD_ER_2of4	WASF2	-0.56719	0.00428085	colony	RadialDistribution
Nuclei_RadialDistribution_MeanFrac_ER_4of4	WASF2	-0.66048	0.000576592	colony	RadialDistribution
Nuclei_RadialDistribution_RadialCV_DNA_3of4	WASF2	0.412279	0.00263873	colony	RadialDistribution
Cells_RadialDistribution_FracAtD_ER_4of4	WASF2	0.814242	0.00069575	colony	RadialDistribution
Cells_RadialDistribution_RadialCV_DNA_2of4	WASF2	-0.590796	0.00103266	colony	RadialDistribution
Cytoplasm_RadialDistribution_RadialCV_Mito_2of4	WASF2	-0.606208	0.00670838	colony	RadialDistribution
Cells_AreaShape_MaximumRadius	WASF2	-0.560336	0.0314627	colony	AreaShape
Cells_Texture_AngularSecondMoment_ER_20_03	WASF2	0.463805	0.0352444	colony	Texture
Cytoplasm_Granularity_7_AGP	WASF2	-0.37654	0.00200205	colony	Granularity
Cytoplasm_Intensity_MassDisplacement_ER	WASF2	0.402791	0.0281393	colony	Intensity
Nuclei_RadialDistribution_FracAtD_Brightfield_4of4	WASF2	1.09813	0.00022445	colony	RadialDistribution
Cells_Granularity_8_AGP	WASF2	-0.404775	0.0130437	colony	Granularity
Cells_AreaShape_Eccentricity	WASF2	0.59634	0.0338874	colony	AreaShape
Cells_Granularity_2_AGP	WASF2	0.351807	0.0461333	colony	Granularity
Cells_RadialDistribution_RadialCV_Mito_1of4	WASF2	-0.382185	0.0341008	colony	RadialDistribution
Cells_Texture_InfoMeas1_DNA_10_01	WASF2	-0.6511	0.000152931	colony	Texture
Cytoplasm_Texture_InfoMeas1_DNA_10_01	WASF2	-0.707882	0.000473223	colony	Texture
Cytoplasm_Texture_InfoMeas1_DNA_20_00	WASF2	-0.827749	8.37404e-05	colony	Texture
Nuclei_RadialDistribution_RadialCV_RNA_1of4	WASF2	-0.29101	0.0155395	colony	RadialDistribution
Cytoplasm_AreaShape_Extent	WASF2	-0.885864	0.00136424	colony	AreaShape
Nuclei_Granularity_13_AGP	WASF2	0.399739	0.0408859	colony	Granularity
Cells_RadialDistribution_MeanFrac_DNA_4of4	WASF2	0.931861	3.22756e-06	colony	RadialDistribution
Cytoplasm_AreaShape_Zernike_3_3	WASF2	-0.721394	0.00727687	colony	AreaShape
Nuclei_RadialDistribution_MeanFrac_Brightfield_3of4	WASF2	-0.847967	6.28001e-05	colony	RadialDistribution
Cells_AreaShape_MeanRadius	WASF2	-0.651664	0.0197043	colony	AreaShape
Cells_Granularity_2_RNA	WASF2	0.370818	0.013173	colony	Granularity
Cells_Granularity_11_ER	WASF2	-0.242918	0.0458579	colony	Granularity
Nuclei_Texture_InfoMeas1_Brightfield_5_01	WASF2	-0.34018	0.00831508	colony	Texture
Cells_Intensity_MaxIntensityEdge_ER	WASF2	0.476455	0.027194	colony	Intensity
Cells_RadialDistribution_RadialCV_AGP_4of4	WASF2	0.456419	0.00249173	colony	RadialDistribution
Cytoplasm_AreaShape_Zernike_6_0	WASF2	-0.966259	0.000393237	colony	AreaShape
Nuclei_AreaShape_Zernike_3_3	WASF2	0.581761	0.0105419	colony	AreaShape
Cells_AreaShape_Zernike_1_1	WASF2	-0.753291	0.00776725	colony	AreaShape
Cells_AreaShape_Zernike_6_2	WASF2	0.483563	0.0425625	colony	AreaShape
Cells_AreaShape_Zernike_8_0	WASF2	0.328053	0.0499159	colony	AreaShape
Cells_Intensity_IntegratedIntensityEdge_Mito	WASF2	0.80365	2.57251e-05	colony	Intensity
Cells_Intensity_IntegratedIntensityEdge_RNA	WASF2	0.545274	0.00417731	colony	Intensity
Cells_Intensity_MassDisplacement_Brightfield	WASF2	0.484679	0.000529978	colony	Intensity
Cells_Intensity_MassDisplacement_DNA	WASF2	0.521818	0.00535685	colony	Intensity
Cells_RadialDistribution_FracAtD_DNA_3of4	WASF2	-0.44752	0.0125261	colony	RadialDistribution
Cells_RadialDistribution_FracAtD_Mito_3of4	WASF2	-1.13372	2.18089e-05	colony	RadialDistribution
Cells_RadialDistribution_MeanFrac_ER_4of4	WASF2	0.739851	0.000421992	colony	RadialDistribution
Cells_RadialDistribution_RadialCV_DNA_4of4	WASF2	0.881374	5.2179e-07	colony	RadialDistribution
Cytoplasm_AreaShape_Compactness	WASF2	0.882947	0.00181313	colony	AreaShape
Cytoplasm_AreaShape_Zernike_1_1	WASF2	-0.807086	0.00330565	colony	AreaShape
Cytoplasm_AreaShape_Zernike_2_0	WASF2	-0.516504	0.0106019	colony	AreaShape
Cytoplasm_AreaShape_Zernike_6_2	WASF2	-0.669335	0.0112057	colony	AreaShape
Cytoplasm_AreaShape_Zernike_7_3	WASF2	-0.769983	0.00101118	colony	AreaShape
Cytoplasm_AreaShape_Zernike_8_0	WASF2	-1.39838	1.76743e-07	colony	AreaShape
Cytoplasm_AreaShape_Zernike_8_2	WASF2	-1.30394	1.23889e-06	colony	AreaShape
Cytoplasm_AreaShape_Zernike_9_1	WASF2	-1.36195	3.78446e-08	colony	AreaShape
Cytoplasm_AreaShape_Zernike_9_3	WASF2	-1.24062	3.03842e-10	colony	AreaShape
Cytoplasm_Granularity_4_Mito	WASF2	-0.641088	0.00843364	colony	Granularity
Cytoplasm_Intensity_MassDisplacement_Brightfield	WASF2	0.545728	0.000924661	colony	Intensity
Cytoplasm_Intensity_MassDisplacement_DNA	WASF2	0.633802	0.00160262	colony	Intensity
Cytoplasm_RadialDistribution_RadialCV_DNA_4of4	WASF2	0.436013	0.0116073	colony	RadialDistribution
Nuclei_AreaShape_Zernike_2_2	WASF2	0.714328	0.0152502	colony	AreaShape
Nuclei_AreaShape_Zernike_4_2	WASF2	1.01277	0.00029995	colony	AreaShape
Nuclei_AreaShape_Zernike_6_0	WASF2	-0.840732	0.000614606	colony	AreaShape
Nuclei_AreaShape_Zernike_6_4	WASF2	-0.612481	0.00405474	colony	AreaShape
Nuclei_AreaShape_Zernike_8_2	WASF2	-0.828024	5.81632e-05	colony	AreaShape
Nuclei_AreaShape_Zernike_8_6	WASF2	0.568086	0.0413446	colony	AreaShape
Nuclei_Granularity_2_Brightfield	WASF2	0.383952	0.0292795	colony	Granularity
Cells_RadialDistribution_FracAtD_Brightfield_3of4	WASF2	-0.507502	0.0220096	colony	RadialDistribution
Nuclei_Granularity_6_DNA	WASF2	-0.754343	0.000971505	colony	Granularity
Nuclei_Granularity_7_Mito	WASF2	-0.42791	0.0434397	colony	Granularity
Nuclei_RadialDistribution_FracAtD_RNA_1of4	WASF2	-0.564985	0.000935782	colony	RadialDistribution
Nuclei_RadialDistribution_MeanFrac_Brightfield_2of4	WASF2	0.285939	0.0362378	colony	RadialDistribution
Nuclei_RadialDistribution_FracAtD_AGP_4of4	WASF2	0.470085	0.00144643	colony	RadialDistribution
Nuclei_AreaShape_Zernike_9_7	WASF2	0.815948	0.000512722	colony	AreaShape
Cells_Granularity_9_Mito	WASF2	-0.363248	0.0284396	colony	Granularity
Cells_Intensity_MaxIntensityEdge_DNA	WASF2	0.624919	0.000292579	colony	Intensity
Cells_RadialDistribution_MeanFrac_AGP_2of4	WASF2	-0.47313	0.000362452	colony	RadialDistribution
Nuclei_AreaShape_Zernike_0_0	WASF2	-1.07563	0.000113306	colony	AreaShape
Cells_Texture_InfoMeas1_Mito_20_00	WASF2	-0.593503	0.00698152	colony	Texture
Cells_Texture_InfoMeas1_AGP_20_01	WASF2	-0.569221	0.00478767	colony	Texture
Nuclei_Intensity_StdIntensityEdge_DNA	WASF2	0.378018	0.000483588	colony	Intensity
Cells_RadialDistribution_FracAtD_RNA_4of4	WASF2	0.932752	9.39017e-05	colony	RadialDistribution
Cells_Granularity_4_Brightfield	WASF2	0.401345	0.0464732	colony	Granularity
Nuclei_Granularity_11_DNA	WASF2	0.506965	0.00598074	colony	Granularity
Nuclei_RadialDistribution_MeanFrac_Mito_4of4	WASF2	-0.890626	6.45186e-07	colony	RadialDistribution
Cytoplasm_Intensity_MassDisplacement_RNA	WASF2	0.343062	0.0403983	colony	Intensity
Nuclei_Granularity_8_RNA	WASF2	-0.350383	0.0161217	colony	Granularity
Cytoplasm_Texture_AngularSecondMoment_RNA_20_01	WASF2	0.447867	0.00321282	colony	Texture
Cytoplasm_RadialDistribution_MeanFrac_DNA_1of4	WASF2	-0.618068	0.0087686	colony	RadialDistribution
Cells_RadialDistribution_FracAtD_AGP_2of4	WASF2	-0.907965	4.64952e-06	colony	RadialDistribution
