## Supplementary material for "High-dimensional phenotyping to define the genetic basis of cellular morphology": TableS5

### Sheet: supp_rare_assoc_PRLR_nominal_is
trait	gene	est	p	cells	trait category
Cells_Texture_Entropy_AGP_10_01	PRLR	-0.355724	0.00345285	isolate	Texture
Cytoplasm_Texture_DifferenceVariance_DNA_5_00	PRLR	-0.456135	0.00058688	isolate	Texture
Cytoplasm_Intensity_StdIntensityEdge_Mito	PRLR	-0.847068	0.000126652	isolate	Intensity
Cytoplasm_Texture_SumEntropy_ER_5_00	PRLR	0.504197	0.00486201	isolate	Texture
Cells_AreaShape_Compactness	PRLR	-0.896629	0.0019508	isolate	AreaShape
Cells_RadialDistribution_FracAtD_Mito_2of4	PRLR	-0.637427	0.00871158	isolate	RadialDistribution
Nuclei_Intensity_MassDisplacement_RNA	PRLR	-0.725786	8.41436e-05	isolate	Intensity
Cells_Granularity_1_Brightfield	PRLR	-0.990483	0.000959849	isolate	Granularity
Cells_Granularity_13_Brightfield	PRLR	0.365093	0.0380143	isolate	Granularity
Cells_Granularity_5_Mito	PRLR	-0.606546	0.0115139	isolate	Granularity
Cells_RadialDistribution_RadialCV_DNA_2of4	PRLR	-0.831366	1.64353e-06	isolate	RadialDistribution
Cytoplasm_Granularity_3_RNA	PRLR	0.413234	0.0119737	isolate	Granularity
Cytoplasm_RadialDistribution_MeanFrac_RNA_1of4	PRLR	-0.624938	0.0118366	isolate	RadialDistribution
Cytoplasm_RadialDistribution_RadialCV_Mito_2of4	PRLR	-1.21082	7.22395e-07	isolate	RadialDistribution
Cytoplasm_RadialDistribution_RadialCV_RNA_2of4	PRLR	-0.905217	3.75513e-05	isolate	RadialDistribution
Cells_Texture_InfoMeas1_DNA_5_00	PRLR	0.928076	1.58859e-06	isolate	Texture
Cytoplasm_Intensity_MassDisplacement_Mito	PRLR	-0.823881	0.000344689	isolate	Intensity
Nuclei_Texture_InfoMeas1_RNA_5_00	PRLR	0.418745	0.0202438	isolate	Texture
Cells_AreaShape_MaximumRadius	PRLR	-0.666486	0.00513582	isolate	AreaShape
Cells_Intensity_IntegratedIntensity_Mito	PRLR	-0.721664	0.00349304	isolate	Intensity
Cytoplasm_Granularity_7_AGP	PRLR	-0.366617	0.0418282	isolate	Granularity
Cytoplasm_RadialDistribution_RadialCV_DNA_2of4	PRLR	-0.554732	0.00523752	isolate	RadialDistribution
Cells_AreaShape_Zernike_6_6	PRLR	0.418353	0.0238654	isolate	AreaShape
Cells_Granularity_2_Mito	PRLR	-1.04695	5.70831e-05	isolate	Granularity
Cells_Granularity_8_AGP	PRLR	-0.66444	0.00412901	isolate	Granularity
Cells_Intensity_IntegratedIntensity_RNA	PRLR	-0.385728	0.0478212	isolate	Intensity
Nuclei_RadialDistribution_FracAtD_Mito_1of4	PRLR	0.80941	0.000676236	isolate	RadialDistribution
Cytoplasm_Granularity_12_Brightfield	PRLR	0.402238	0.0183212	isolate	Granularity
Cells_AreaShape_Eccentricity	PRLR	-0.598217	0.0237323	isolate	AreaShape
Cells_AreaShape_Zernike_6_4	PRLR	-0.539138	0.0164723	isolate	AreaShape
Cells_AreaShape_Zernike_8_6	PRLR	-0.785515	9.71672e-05	isolate	AreaShape
Cells_Granularity_1_Mito	PRLR	0.769289	0.000451928	isolate	Granularity
Cells_Granularity_2_Brightfield	PRLR	-0.505851	0.0201259	isolate	Granularity
Cells_RadialDistribution_MeanFrac_Mito_1of4	PRLR	-0.904742	3.41002e-06	isolate	RadialDistribution
Cells_RadialDistribution_RadialCV_AGP_1of4	PRLR	-0.701555	0.000493936	isolate	RadialDistribution
Cells_RadialDistribution_RadialCV_ER_2of4	PRLR	-0.448726	0.0312959	isolate	RadialDistribution
Cells_RadialDistribution_RadialCV_Mito_1of4	PRLR	-1.18663	1.26336e-08	isolate	RadialDistribution
Cells_Texture_InfoMeas1_AGP_10_00	PRLR	1.02021	0.000126656	isolate	Texture
Cells_Texture_InfoMeas1_AGP_10_01	PRLR	0.836216	0.00122017	isolate	Texture
Cytoplasm_Texture_InfoMeas1_DNA_10_01	PRLR	-0.708278	0.000100974	isolate	Texture
Cytoplasm_Texture_InfoMeas1_DNA_20_00	PRLR	-0.891027	1.04895e-08	isolate	Texture
Nuclei_Granularity_13_AGP	PRLR	-0.723357	0.00287427	isolate	Granularity
Cells_RadialDistribution_MeanFrac_DNA_4of4	PRLR	0.813131	1.24594e-05	isolate	RadialDistribution
Cells_AreaShape_MeanRadius	PRLR	-0.613338	0.0211087	isolate	AreaShape
Cells_Granularity_2_RNA	PRLR	0.316119	0.0316986	isolate	Granularity
Nuclei_Texture_InfoMeas2_ER_5_00	PRLR	-0.455089	0.0233363	isolate	Texture
Nuclei_Texture_InfoMeas2_Mito_20_01	PRLR	-0.624365	0.00696385	isolate	Texture
Cells_Granularity_11_ER	PRLR	-0.73398	0.0059197	isolate	Granularity
Cells_Intensity_LowerQuartileIntensity_RNA	PRLR	0.630385	0.000332279	isolate	Intensity
Cells_Granularity_3_Mito	PRLR	-0.693798	0.00355925	isolate	Granularity
Cells_Intensity_MaxIntensityEdge_ER	PRLR	0.940414	9.32377e-07	isolate	Intensity
Cells_RadialDistribution_MeanFrac_Brightfield_1of4	PRLR	0.431675	0.0108063	isolate	RadialDistribution
Cytoplasm_Texture_InfoMeas1_AGP_10_03	PRLR	-0.34939	0.0150413	isolate	Texture
Cells_AreaShape_Zernike_3_1	PRLR	-0.857249	0.000349631	isolate	AreaShape
Cells_AreaShape_Zernike_5_1	PRLR	-0.393098	0.0369342	isolate	AreaShape
Cells_AreaShape_Zernike_5_3	PRLR	-0.768769	0.000167434	isolate	AreaShape
Cells_AreaShape_Zernike_7_1	PRLR	-0.514002	0.000874797	isolate	AreaShape
Cells_AreaShape_Zernike_9_1	PRLR	-0.374129	0.0132904	isolate	AreaShape
Cells_Intensity_IntegratedIntensityEdge_Mito	PRLR	0.42688	0.031123	isolate	Intensity
Cells_Intensity_MassDisplacement_DNA	PRLR	-0.846304	2.96777e-05	isolate	Intensity
Cells_RadialDistribution_MeanFrac_Brightfield_3of4	PRLR	0.490192	0.0214856	isolate	RadialDistribution
Cells_RadialDistribution_MeanFrac_Brightfield_4of4	PRLR	-0.423764	0.0235673	isolate	RadialDistribution
Cells_RadialDistribution_MeanFrac_ER_3of4	PRLR	-0.798118	0.00106242	isolate	RadialDistribution
Cells_RadialDistribution_MeanFrac_ER_4of4	PRLR	0.906718	1.5123e-06	isolate	RadialDistribution
Cells_RadialDistribution_RadialCV_AGP_3of4	PRLR	-0.898288	1.12046e-05	isolate	RadialDistribution
Cells_RadialDistribution_RadialCV_RNA_1of4	PRLR	-0.351956	0.0222467	isolate	RadialDistribution
Cytoplasm_AreaShape_Zernike_1_1	PRLR	0.52193	0.023639	isolate	AreaShape
Cytoplasm_AreaShape_Zernike_2_0	PRLR	-0.764034	1.18811e-05	isolate	AreaShape
Cytoplasm_Granularity_1_RNA	PRLR	0.417697	0.0115372	isolate	Granularity
Cytoplasm_Granularity_4_Mito	PRLR	-0.498501	0.049474	isolate	Granularity
Cytoplasm_RadialDistribution_FracAtD_AGP_1of4	PRLR	0.592133	0.0109885	isolate	RadialDistribution
Cytoplasm_RadialDistribution_RadialCV_ER_1of4	PRLR	-0.737854	0.000799305	isolate	RadialDistribution
Cytoplasm_RadialDistribution_RadialCV_ER_2of4	PRLR	-0.83526	0.000415361	isolate	RadialDistribution
Cytoplasm_RadialDistribution_RadialCV_ER_3of4	PRLR	-0.886468	2.82291e-05	isolate	RadialDistribution
Nuclei_AreaShape_Zernike_9_1	PRLR	0.359114	0.0210986	isolate	AreaShape
Nuclei_Granularity_1_DNA	PRLR	0.850548	2.11688e-06	isolate	Granularity
Nuclei_Granularity_1_ER	PRLR	0.717908	0.00173604	isolate	Granularity
Nuclei_Granularity_1_Mito	PRLR	0.823044	0.000605534	isolate	Granularity
Nuclei_Granularity_2_Brightfield	PRLR	-0.594136	0.00628103	isolate	Granularity
Cells_RadialDistribution_FracAtD_Brightfield_3of4	PRLR	0.721756	0.00257561	isolate	RadialDistribution
Cells_Texture_InfoMeas2_RNA_5_03	PRLR	-0.813952	4.32959e-05	isolate	Texture
Nuclei_Granularity_6_ER	PRLR	-0.830092	4.72418e-05	isolate	Granularity
Cytoplasm_RadialDistribution_FracAtD_ER_4of4	PRLR	-0.539062	0.0145527	isolate	RadialDistribution
Cells_AreaShape_Area	PRLR	-0.893403	0.000192451	isolate	AreaShape
Cells_Intensity_LowerQuartileIntensity_ER	PRLR	0.800433	2.83366e-06	isolate	Intensity
Cytoplasm_Intensity_MedianIntensity_Mito	PRLR	0.706176	3.34337e-06	isolate	Intensity
Nuclei_Granularity_7_Mito	PRLR	-0.695204	0.00601705	isolate	Granularity
Nuclei_Granularity_9_AGP	PRLR	-0.730169	0.00317657	isolate	Granularity
Nuclei_RadialDistribution_FracAtD_Mito_3of4	PRLR	0.495222	0.0296223	isolate	RadialDistribution
Cells_Granularity_10_AGP	PRLR	-0.818161	0.000852495	isolate	Granularity
Cytoplasm_Texture_InverseDifferenceMoment_ER_10_00	PRLR	-0.85408	1.69545e-05	isolate	Texture
Cells_Texture_InfoMeas1_Mito_5_01	PRLR	0.524889	0.0149343	isolate	Texture
Nuclei_RadialDistribution_FracAtD_AGP_4of4	PRLR	0.374302	0.0048969	isolate	RadialDistribution
Cells_Texture_InfoMeas2_Mito_5_01	PRLR	-0.740287	0.00220573	isolate	Texture
Nuclei_RadialDistribution_MeanFrac_DNA_4of4	PRLR	0.592197	0.000399019	isolate	RadialDistribution
Nuclei_Texture_InfoMeas1_AGP_20_00	PRLR	0.462526	0.00163043	isolate	Texture
Cytoplasm_Texture_InfoMeas2_DNA_10_00	PRLR	0.376711	0.0169462	isolate	Texture
Cells_Granularity_9_Mito	PRLR	-0.858481	0.00198323	isolate	Granularity
Cells_Intensity_MaxIntensityEdge_DNA	PRLR	0.988145	5.71965e-10	isolate	Intensity
Cells_Granularity_5_AGP	PRLR	-0.373949	0.0207113	isolate	Granularity
Cells_RadialDistribution_MeanFrac_AGP_2of4	PRLR	-0.742335	1.06887e-06	isolate	RadialDistribution
Cells_Texture_InfoMeas1_RNA_5_01	PRLR	0.775441	7.57402e-06	isolate	Texture
Nuclei_RadialDistribution_RadialCV_Mito_3of4	PRLR	-0.926248	3.17459e-05	isolate	RadialDistribution
Cells_Texture_InfoMeas1_AGP_20_01	PRLR	-0.364269	0.00511297	isolate	Texture
Nuclei_Granularity_12_Mito	PRLR	-0.915868	0.000467346	isolate	Granularity
Nuclei_Granularity_11_DNA	PRLR	-0.8238	0.00070588	isolate	Granularity
Cells_Texture_InfoMeas1_AGP_5_00	PRLR	0.616998	0.000258696	isolate	Texture
Cells_Intensity_IntegratedIntensity_Brightfield	PRLR	-0.621562	0.012027	isolate	Intensity
Nuclei_RadialDistribution_MeanFrac_Mito_4of4	PRLR	-0.831691	0.00048796	isolate	RadialDistribution
Cytoplasm_Intensity_MassDisplacement_RNA	PRLR	-0.885127	0.000253985	isolate	Intensity
Nuclei_Granularity_8_RNA	PRLR	-0.927608	0.000163776	isolate	Granularity
Cells_Granularity_6_Mito	PRLR	-0.633588	0.00942964	isolate	Granularity
Cytoplasm_Texture_InfoMeas2_RNA_5_00	PRLR	-0.451465	0.0111143	isolate	Texture
Cytoplasm_Texture_AngularSecondMoment_RNA_20_01	PRLR	0.494565	0.000663434	isolate	Texture
Cells_Intensity_MinIntensity_AGP	PRLR	0.729114	2.60981e-05	isolate	Intensity
Cytoplasm_RadialDistribution_MeanFrac_DNA_1of4	PRLR	-0.962011	0.000122799	isolate	RadialDistribution
Cells_RadialDistribution_FracAtD_AGP_2of4	PRLR	-0.448321	0.0239086	isolate	RadialDistribution
Nuclei_Intensity_MassDisplacement_AGP	PRLR	-0.444834	0.0101645	isolate	Intensity
