## Supplementary material for "High-dimensional phenotyping to define the genetic basis of cellular morphology": TableS6

### Sheet: supp_rare_assoc_suggestive_evid
trait	gene	est	p	cells	Trait category
Cytoplasm_Texture_DifferenceVariance_DNA_5_00	ZNF576	-0.56461	2.73426e-07	colony	Texture
Cytoplasm_Granularity_3_RNA	TSPAN15	0.897346	3.71138e-07	colony	Granularity
Cells_Texture_InfoMeas1_DNA_5_00	ZNF576	0.69632	5.83068e-07	colony	Texture
Nuclei_Texture_InfoMeas1_RNA_5_00	IFT46	0.562649	2.49792e-07	colony	Texture
Cells_RadialDistribution_RadialCV_DNA_4of4	WASF2	0.881374	5.2179e-07	colony	RadialDistribution
Cytoplasm_AreaShape_Zernike_8_0	WASF2	-1.39838	1.76743e-07	colony	AreaShape
Cytoplasm_AreaShape_Zernike_9_1	SCGB1D1	1.04218	3.41669e-07	colony	AreaShape
Cytoplasm_AreaShape_Zernike_9_1	WASF2	-1.36195	3.78446e-08	colony	AreaShape
Cytoplasm_AreaShape_Zernike_9_3	WASF2	-1.24062	3.03842e-10	colony	AreaShape
Cells_Intensity_LowerQuartileIntensity_ER	DGCR14	0.753723	9.53848e-07	colony	Intensity
Cytoplasm_Texture_InverseDifferenceMoment_ER_10_00	ZNF576	-0.803841	5.95224e-07	colony	Texture
Nuclei_RadialDistribution_MeanFrac_Mito_4of4	WASF2	-0.890626	6.45186e-07	colony	RadialDistribution
Cytoplasm_RadialDistribution_RadialCV_Mito_2of4	PRLR	-1.21082	7.22395e-07	isolate	RadialDistribution
Cells_AreaShape_Zernike_7_5	OR1C1	-0.791732	7.77577e-07	isolate	AreaShape
Cytoplasm_Granularity_7_AGP	PLAU	0.610425	7.49098e-07	isolate	Granularity
Cells_AreaShape_Zernike_6_4	OR1C1	-0.940909	2.25806e-07	isolate	AreaShape
Cells_AreaShape_Zernike_6_4	WIPI2	-1.08222	3.4967e-07	isolate	AreaShape
Cells_AreaShape_Zernike_8_6	OR1C1	-0.846467	2.59825e-07	isolate	AreaShape
Cells_RadialDistribution_RadialCV_Mito_1of4	PRLR	-1.18663	1.26336e-08	isolate	RadialDistribution
Cytoplasm_Texture_InfoMeas1_DNA_20_00	PRLR	-0.891027	1.04895e-08	isolate	Texture
Cells_Intensity_MaxIntensityEdge_ER	PRLR	0.940414	9.32377e-07	isolate	Intensity
Cytoplasm_Granularity_3_AGP	AFF1	-0.466506	5.94991e-07	isolate	Granularity
Cytoplasm_RadialDistribution_FracAtD_ER_4of4	ZNF436	-1.11559	9.44959e-07	isolate	RadialDistribution
Cytoplasm_Texture_InfoMeas2_DNA_10_00	ZBTB7C	0.669093	4.3855e-07	isolate	Texture
Cells_Intensity_MaxIntensityEdge_DNA	PRLR	0.988145	5.71965e-10	isolate	Intensity
