## Supplementary material for "High-dimensional phenotyping to define the genetic basis of cellular morphology": TableS7

### Sheet: Sheet1
sgRNA name	FOR sequence	REV sequence
WASF2_a	CGTAATGGCGGACACAGGCA	TGCCTGTGTCCGCCATTACG
WASF2_b	GCGTAATGGCGGACACAGGC	GCCTGTGTCCGCCATTACGC
PRLR_a	GAAAGCCCAGCCCAGAAAAC	GTTTTCTGGGCTGGGCTTTC
PRLR_d	GGCTGGGGACCGGGGAGCGG	CCGCTCCCCGGTCCCCAGCC
TSPAN15_a	CCCGCCCCCTCCCAGACGCT	AGCGTCTGGGAGGGGGCGGG
TSPAN15_b	GCGGCTGCCTAGCGTCTGGG	CCCAGACGCTAGGCAGCCGC
